# Metagenome diversity illuminates origins of pathogen effectors

**DOI:** 10.1101/2023.02.26.530123

**Authors:** Victoria I. Verhoeve, Stephanie S. Lehman, Timothy P. Driscoll, John F. Beckmann, Joseph J. Gillespie

## Abstract

Recent metagenome assembled genome (MAG) analyses have profoundly impacted Rickettsiology systematics. Discovery of basal lineages (Mitibacteraceae and Athabascaceae) with predicted extracellular lifestyles reveals an evolutionary timepoint for the transition to host dependency, which occurred independent of mitochondrial evolution. Notably, these basal rickettsiae carry the Rickettsiales *vir* homolog (*rvh*) type IV secretion system (T4SS) and purportedly use *rvh* to kill congener microbes rather than parasitize host cells as described for derived rickettsial pathogens. MAG analysis also substantially increased diversity for genus *Rickettsia* and delineated a basal lineage (*Tisiphia*) that stands to inform on the rise of human pathogens from protist and invertebrate endosymbionts. Herein, we probed Rickettsiales MAG and genomic diversity for the distribution of *Rickettsia rvh* effectors to ascertain their origins. A sparse distribution of most *Rickettsia rvh* effectors outside of Rickettsiaceae lineages indicates unique *rvh* evolution from basal extracellular species and other rickettsial families. Remarkably, nearly every effector was found in multiple divergent forms with variable architectures, illuminating profound roles for gene duplication and recombination in shaping effector repertoires in *Rickettsia* pathogens. Lateral gene transfer plays a prominent role shaping the *rvh* effector landscape, as evinced by the discover of many effectors on plasmids and conjugative transposons, as well as pervasive effector gene exchange between *Rickettsia* and *Legionella* species. Our study exemplifies how MAGs can provide incredible insight on the origins of pathogen effectors and how their architectural modifications become tailored to eukaryotic host cell biology.
