## Supplemental Table 1 for "Metagenome diversity illuminates origins of pathogen effectors": TABLE_S1.xlsx

### Sheet: RvhB4
Family	Taxon	RvhB4-I	RvhB4-II	Tool	Database	Organism	Limit by:
	Rickettsiales bacterium HKST-UBA119	MCB2081780	MCB2081601	Blastp	nr	Rickettsiales	NA	https://www.ncbi.nlm.nih.gov/pmc/articles/PMC8495973/
	Rickettsiales bacterium co.spades.DASTOOL.1kb_036	MBY0406297	MBY0408199, MBY0407090	Blastp	nr	Rickettsiales	NA	https://pubmed.ncbi.nlm.nih.gov/34730411/
	Rickettsiales bacterium CoA8N_M8	MCE2926869	MCE2926148	Blastp	nr	Rickettsiales	NA	https://pubmed.ncbi.nlm.nih.gov/35862723/
	Rickettsiales bacterium co.spades.DASTOOL.2.5kb_001	MBY0355850	MBY0354583	Blastp	nr	Rickettsiales	NA	https://pubmed.ncbi.nlm.nih.gov/34730411/
MITI	Alphaproteobacteria bacterium UBA6149	contig_3099	contig_14198	tBlastn	WGS	self	organism
	Rickettsiales bacterium BIN125	NODE_8_length_20089_cov_12.679_ID_15	NODE_4_length_105979_cov_13.2361_ID_7	tBlastn	WGS	self	BioProjectID 746308
MITI	Rickettsiales bacterium RS372	MBN66708	MBN67286	Blastp	nr	Rickettsiales	NA	https://pubmed.ncbi.nlm.nih.gov/29337314/
MITI	Alphaproteobacteria bacterium UBA6189	contig_299107	contig_159108	tBlastn	WGS	self	organism
	Rickettsiales bacterium CoA8_M105.1	MCE3005805	MCE3005702	Blastp	nr	Rickettsiales	NA	https://pubmed.ncbi.nlm.nih.gov/35862723/
	Rickettsiales bacterium C_No_T20_B_bin.125	MCD6035502	MCD6035825	Blastp	nr	Rickettsiales	NA	https://www.ncbi.nlm.nih.gov/bioproject/?term=PRJNA725542
MITI	Alphaproteobacteria bacterium UBA6178	contig_11560	contig_203329	tBlastn	WGS	self	organism
	Rickettsiaceae bacterium C_No_T20_B_bin.41	MCE3232986	MCE3231789	Blastp	nr	Rickettsiales	NA
ATHA	Alphaproteobacteria bacterium UBA6187		contig_46975	tBlastn	WGS	self	organism
	Rickettsiales bacterium BS301-5m-G17	MBL6621105	MBL6621370	Blastp	nr	Rickettsiales	NA	https://pubmed.ncbi.nlm.nih.gov/33902743/
	Rickettsiales bacterium BS307-5m-G18	MBL6785541	MBL6785165	Blastp	nr	Rickettsiales	NA	https://pubmed.ncbi.nlm.nih.gov/33902743/
	Rickettsiales bacterium SI075_bin151	MBT4922886	MBT4922026	Blastp	nr	Rickettsiales	NA	https://pubmed.ncbi.nlm.nih.gov/33504941/
	Rickettsiales bacterium SI075_bin127	MBT4989624	MBT4989326	Blastp	nr	Rickettsiales	NA	https://pubmed.ncbi.nlm.nih.gov/33504941/
	Rickettsiales bacterium RGIG5101	MBR2141280	MBR2141263	Blastp	nr	Rickettsiales	NA	https://pubmed.ncbi.nlm.nih.gov/34118976/
	Rickettsiales bacterium RGIG8782	MBO4956627	MBO4956729	Blastp	nr	Rickettsiales	NA	https://pubmed.ncbi.nlm.nih.gov/34118976/
DEIA	Candidatus Deianiraea vastatrix	QED23601	QED23085	Blastp	nr		NA
	Rickettsiales bacterium RGIG3563	MBQ7552398	MBQ7552582	Blastp	nr	Rickettsiales	NA	https://pubmed.ncbi.nlm.nih.gov/34118976/
	Rickettsiales bacterium RGIG4838	MBR1429448	MBR1428700	Blastp	nr	Rickettsiales	NA	https://pubmed.ncbi.nlm.nih.gov/34118976/
GAMI	Rickettsiales bacterium C -137	NODE_15_length_51889_cov_61_ID_29	NODE_49_length_15052_cov_55_ID_97	tBlastn	WGS	self	BioProjectID 746308
	Rickettsiaceae bacterium C_No_T20_B_bin.69	MCE3255830	MCE3255365	Blastp	nr	Rickettsiales	NA	https://www.ncbi.nlm.nih.gov/bioproject/?term=PRJNA725542
GAMI	Rickettsiales bacterium C-132	NODE_12_length_61144_cov_28_ID_23	NODE_19_length_41075_cov_27_ID_37	tBlastn	WGS	self	BioProjectID 746308
RICK	Rickettsiaceae bacterium iso. 49624_E59 (lake water)	MCE2687740	MCE2686958	Blastp	nr			https://pubmed.ncbi.nlm.nih.gov/35862723/
	Rickettsiales bacterium BS307-5m-G20	MBL6664471	MBL6665165	Blastp	nr	Rickettsiales	NA	https://pubmed.ncbi.nlm.nih.gov/33902743/
	Rickettsiales bacterium Baikal-deep-G64	MSP33698	MSP33683	Blastp	nr	Rickettsiales	NA	https://pubmed.ncbi.nlm.nih.gov/32424436/
	Rickettsiales bacterium REEB497	MBU6338693	MBU6338947	Blastp	nr	Rickettsiales	NA	https://www.ncbi.nlm.nih.gov/bioproject/?term=PRJNA675967
GAMI	Rickettsiales bacterium UBA2645	contig_2238	contig_763	tBlastn	WGS	self	organism
	Rickettsiales bacterium Gw_Eff_bin_514	MBP7709950	MBP7710309	Blastp	nr	Rickettsiales	NA	https://pubmed.ncbi.nlm.nih.gov/34236226/
GAMI?	Alphaproteobacteria bacterium M_DeepCast_50m_m1_063	MBM3579397	MBM3579921	Blastp	nr	none	NA	https://pubmed.ncbi.nlm.nih.gov/33564113/
GAMI?	Alphaproteobacteria bacterium RIFCSPHIGHO2_02_FULL_40_34	OFW80537	OFW80506	Blastp	nr	none	NA	https://pubmed.ncbi.nlm.nih.gov/27774985/
GAMI	Alphaproteobacteria bacterium RIFCSPLOWO2_01_FULL_40_26	scaffold_3957	scaffold_42357	tBlastn	WGS	self	organism
ANAP	Rickettsiales bacterium Sesoko1	GFZ84813	GFZ83087	Blastp	nr	Rickettsiales	NA	https://pubmed.ncbi.nlm.nih.gov/33239461/
ANAP	Rickettsiaceae bacterium H1	MBQ4874977	MBQ4874733	Blastp	nr	Rickettsiales	NA	https://pubmed.ncbi.nlm.nih.gov/33853946/
ANAP	Neorickettsia sennetsu str. Miyayama	ABD46056	ABD45925	Blastp	nr	Rickettsiales	NA
ANAP	Neorickettsia helminthoeca str. Oregon	AHX11745	AHX11660	Blastp	nr	Rickettsiales	NA
ANAP	Candidatus Xenolissoclinum pacificiensis L6	ETO91781	ETO91710	Blastp	nr	Rickettsiales	NA
ANAP	Candidatus Mellornella promiscua	UAT43452		Blastp	nr	Rickettsiales	NA	https://pubmed.ncbi.nlm.nih.gov/35247466/
ANAP	Candidatus Mesenet longicola	GHM58424	GHM58192	Blastp	nr	Rickettsiales	NA	https://pubmed.ncbi.nlm.nih.gov/33454808/
ANAP	Wolbachia endosymbiont of Ctenocephalides felis wCfeJ	WP_168455469	WP_168455771	Blastp	nr	Rickettsiales	NA
ANAP	Wolbachia endosymbiont of Drosophila melanogaster	AAS14542	AAS14820	Blastp	nr	Rickettsiales	NA
ANAP	Ehrlichia chaffeensis str. Arkansas	ABD44837	ABD44711	Blastp	nr	Rickettsiales	NA
ANAP	Ehrlichia ruminantium str. Welgevonden	CAH58254	CAH58532	Blastp	nr	Rickettsiales	NA
ANAP	Candidatus Neoehrlichia lotoris str. RAC413	KJV68982	KJV69493	Blastp	nr	Rickettsiales	NA
ANAP	Anaplasma phagocytophilum str. HZ	ABD43709	ABD43884	Blastp	nr	Rickettsiales	NA
ANAP	Anaplasma marginale str. St. Maries	AAV86741	AAV86919	Blastp	nr	Rickettsiales	NA
MIDI	Candidatus Jidaibacter sp.	MCE2992743	MCE2992349	Blastp	nr	Rickettsiales	NA	https://pubmed.ncbi.nlm.nih.gov/35862723/
MIDI	Candidatus Fokinia solitaria	WP_108672978		Blastp	nr	Rickettsiales	NA
MIDI	Candidatus Jidaibacter acanthamoeba	KIE06097	KIE04487	Blastp	nr	Rickettsiales	NA
MIDI	Rickettsiales endosymbiont of Peranema trichophorum	WP_130122451	WP_130122377	Blastp	nr	Rickettsiales	NA	https://pubmed.ncbi.nlm.nih.gov/30789345/
MIDI	Candidatus Midichloria mitochondrii	WP_041185441	WP_013950823	Blastp	nr	Rickettsiales	NA
MIDI	Candidatus Cyrtobacter zanobii	WP_236866194	WP_236866388	Blastp	nr	Rickettsiales	NA
MIDI	Candidatus Anadelfobacter sociabilis	WP_236868008	WP_236868297	Blastp	nr	Rickettsiales	NA
MIDI	Rickettsiales endosymbiont of Trichoplax sp. H2	WP_154511565	MSO13711	Blastp	nr	Rickettsiales	NA	https://www.nature.com/articles/s41598-019-54037-w
MIDI	Candidatus Aquarickettsia rohweri	WP_126044685	WP_126045141	Blastp	nr	Rickettsiales	NA
RICK	Rickettsiales bacterium Gw_Eff_bin_241	MBP9791974				Rickettsiaceae	NA	https://pubmed.ncbi.nlm.nih.gov/34236226/
RICK	Rickettsiales bacterium DT_106	NRA74039	NRA74140			Rickettsiaceae	NA	https://www.ncbi.nlm.nih.gov/bioproject/PRJNA482655
RICK	Rickettsiales bacterium str. Ac37b	AIL65799	AIL64864	Blastp	nr	Rickettsiaceae	NA	https://www.ncbi.nlm.nih.gov/bioproject/PRJNA256465
RICK	“Candidatus Arcanobacter lacustris” str. SCGC AAA041-L04		KKB96791	Blastp	nr	Rickettsiaceae	NA
RICK	Endosymbiont (Stachyamoeba lipophora) str. RICK01	AZL15807	AZL16143	Blastp	nr	Rickettsiaceae	NA	https://pubmed.ncbi.nlm.nih.gov/30789345/
RICK	Rickettsiaceae bacterium Tobar2m-G10	MCF8462477	MCF8462315			Rickettsiaceae	NA	https://www.ncbi.nlm.nih.gov/bioproject/PRJNA639779
RICK	“Candidatus Phycorickettsia trachydisci” iso. CCALA 838	AVP87539	AVP87531	Blastp	nr	Rickettsiaceae	NA
RICK	“Candidatus Sneabacter namystus” iso. 1621	T4SS replaced by T6SS	T4SS replaced by T6SS	NA	NA	NA	NA
RICK	Rickettsia sp. iso. MM_Alph2018 (Nephromyces sp. endosymbiont)	MBF8246659	MBF8246907	Blastp	nr	Rickettsiaceae	NA	https://pubmed.ncbi.nlm.nih.gov/35643082/
RICK	Endosymbiont (Cardiosporidium cionae) str. ESH_2018B	KAF8818859	KAF8818224	Blastp	nr	Rickettsiaceae	NA	https://pubmed.ncbi.nlm.nih.gov/33335517/
RICK	Rickettsiaceae bacterium Gw_Eff_bin_100	MBP7190374				Rickettsiaceae	NA	https://pubmed.ncbi.nlm.nih.gov/34236226/
RICK	Occidentia massiliensis str. Os18	fig000212	fig000968	Blastp	nr	Rickettsiaceae	NA
RICK	Orientia chuto str. Dubai	KJV57186	KJV54935	Blastp	nr	Rickettsiaceae	NA
RICK	Orientia tsutsugamushi str. Boryong	CAM81045	CAM80019	Blastp	nr	Rickettsiaceae	NA
RICK	“Candidatus Sarmatiella mevalonica” str. WO2	MBL3284644	MBL3284301	Blastp	nr	Rickettsiaceae	NA
RICK	Rickettsiaceae bacterium iso. DT_105 (water, marine abyssal pelagic zone)	NRB10337	NRB11041	Blastp	nr	Rickettsiaceae	NA	https://www.ncbi.nlm.nih.gov/bioproject/PRJNA482655
RICK	Rickettsiales bacterium str. UWPOB_RICK1 (activated sludge)	MBN8523656	MBN8522765	Blastp	nr	Rickettsiaceae	NA	https://pubmed.ncbi.nlm.nih.gov/33958420/
RICK	Rickettsiales bacterium str. REEB450 (rare earth elements-acid mine drainage)	MBU6183710	MBU6184705	Blastp	nr	Rickettsiaceae	NA	https://www.ncbi.nlm.nih.gov/bioproject/PRJNA675967
RICK	Rickettsia sp. iso. F1-20-MAGs063 (monomictic Lake Fuxian metagenome)	fig000644	fig000804	Blastp	nr	Rickettsiaceae	NA	https://www.ncbi.nlm.nih.gov/bioproject/?term=PRJNA531348
RICK	“Candidatus Megaira” endosymbiont of Carteria cerasiformis		MCC8460685	Blastp	nr	Rickettsiaceae	NA	https://pubmed.ncbi.nlm.nih.gov/35551207/
RICK	“Candidatus Megaira“ endosymbiont of Mesostigma viride	UCM94298	UCM94646	Blastp	nr	Rickettsiaceae	NA	https://pubmed.ncbi.nlm.nih.gov/35551207/
RICK	Rickettsiales bacterium AWTP1-34	RTK92049				Rickettsiaceae	NA	https://www.ncbi.nlm.nih.gov/bioproject/PRJNA490743
RICK	Rickettsiales bacterium NORP64		PCJ29708			Rickettsiaceae	NA	https://pubmed.ncbi.nlm.nih.gov/29099490/
RICK	Rickettsiales bacterium str. UWPOB_RICK2 (activated sludge)	MBN8512008	MBN8511980	Blastp	nr	Rickettsiaceae	NA	https://pubmed.ncbi.nlm.nih.gov/33958420/
RICK	Rickettsiaceae bacterium iso. MGR_bin156 (mineral soils, Mackay Glacier)	MBA2628785	MBA2629206	Blastp	nr	Rickettsiaceae	NA	https://pubmed.ncbi.nlm.nih.gov/34732568/
RICK	Rickettsiaceae bacterium iso. co.spades.CONCOCT.1kb_119 (tap water)	MBY0533633, MBY0533415		Blastp	nr	Rickettsiaceae	NA	https://www.ncbi.nlm.nih.gov/bioproject/PRJNA745370
RICK	Rickettsiaceae bacterium PMG_002	RYE06588	RYE06609			Rickettsiaceae	NA	https://pubmed.ncbi.nlm.nih.gov/30498029/
RICK	Endosymbiont (Bryobia graminum) iso. Moomin	MCC8417650	MCC8417404	Blastp	nr	Rickettsiaceae	NA	https://pubmed.ncbi.nlm.nih.gov/35551207/
RICK	“Candidatus Rickettsia Torix” (Bemisia tabaci) str. WHLR	fig000097	fig000743	Blastp	nr	Rickettsiaceae	NA	https://pubmed.ncbi.nlm.nih.gov/31997547/
RICK	Endosymbiont (Cimex lectularius)	UCM93468	UCM93462	Blastp	nr	Rickettsiaceae	NA	https://pubmed.ncbi.nlm.nih.gov/35551207/
RICK	Endosymbiont (Pseudomimeciton antennatum)	MCC8371221	MCC8371806	Blastp	nr	Rickettsiaceae	NA	https://pubmed.ncbi.nlm.nih.gov/35551207/
RICK	Endosymbiont (Bembidion lapponicum) Lappe3	MCC8398671	MCC8398269	Blastp	nr	Rickettsiaceae	NA	https://pubmed.ncbi.nlm.nih.gov/35551207/
RICK	Endosymbiont (Culicoides impunctatus)	UCM86335	UCM86392	Blastp	nr	Rickettsiaceae	NA	https://pubmed.ncbi.nlm.nih.gov/35551207/
RICK	Endosymbiont (Platyusa sonomae)	MCC8399717	MCC8399612	Blastp	nr	Rickettsiaceae	NA	https://pubmed.ncbi.nlm.nih.gov/35551207/
RICK	Endosymbiont (Gnoriste bilineata)	MCC8416582	MCC8415892	Blastp	nr	Rickettsiaceae	NA	https://pubmed.ncbi.nlm.nih.gov/35551207/
RICK	Endosymbiont (Bembidion lapponicum) Lappe4	MCC8483091	MCC8484088	Blastp	nr	Rickettsiaceae	NA	https://pubmed.ncbi.nlm.nih.gov/35551207/
RICK	Endosymbiont (Culicoides newsteadi) RiCNE	OZG32541	OZG32295	Blastp	nr	Rickettsiaceae	NA	https://pubmed.ncbi.nlm.nih.gov/28805302/
RICK	Endosymbiont (Sericostoma sp.) Ssp2	HJD64309	HJD63541	Blastp	nr	Rickettsiaceae	NA	https://pubmed.ncbi.nlm.nih.gov/35551207/
RICK	Endosymbiont (Sericostoma sp. HW-2014) Ssp4	HJD57462	HJD57518	Blastp	nr	Rickettsiaceae	NA	https://pubmed.ncbi.nlm.nih.gov/35551207/
RICK	Endosymbiont (Oxypoda opaca)	MCC8368836	MCC8369052	Blastp	nr	Rickettsiaceae	NA	https://pubmed.ncbi.nlm.nih.gov/35551207/
RICK	Endosymbiont (Pyrocoelia pectoralis)	HJD55650	HJD56177	Blastp	nr	Rickettsiaceae	NA	https://pubmed.ncbi.nlm.nih.gov/35551207/
RICK	Endosymbiont (Diachasma alloeum)	HJD65086	HJD64805	Blastp	nr	Rickettsiaceae	NA	https://pubmed.ncbi.nlm.nih.gov/35551207/
RICK	Endosymbiont (Graphium doson)	MCC8377162	MCC8376882	Blastp	nr	Rickettsiaceae	NA	https://pubmed.ncbi.nlm.nih.gov/35551207/
RICK	Rickettsia bellii * [4]	ABE05347	ABE04161	Blastp	nr	Rickettsiaceae	NA
RICK	Endosymbiont (Stiretrus anchorago)	MCC8370657	MCC8370196	Blastp	nr	Rickettsiaceae	NA	https://pubmed.ncbi.nlm.nih.gov/35551207/
RICK	Endosymbiont (Bembidion nr. Transversale)	HJD66167	HJD65942	Blastp	nr	Rickettsiaceae	NA	https://pubmed.ncbi.nlm.nih.gov/35551207/
RICK	Endosymbiont (Columbicola hoogstraali)	HJD61259	HJD60728	Blastp	nr	Rickettsiaceae	NA	https://pubmed.ncbi.nlm.nih.gov/35551207/
RICK	Endosymbiont (Degeeriella rufa)	HJD62892	HJD62212	Blastp	nr	Rickettsiaceae	NA	https://pubmed.ncbi.nlm.nih.gov/35551207/
RICK	Endosymbiont (Bembidion lapponicum) Blapp1	HJD66882	HJD67646	Blastp	nr	Rickettsiaceae	NA	https://pubmed.ncbi.nlm.nih.gov/35551207/
RICK	Rickettsia spp. MEAM1, wb and wq (endosymbionts of Bemisia tabaci)	WP_016948317	WP_016948107	Blastp	nr	Rickettsiaceae	NA	https://pubmed.ncbi.nlm.nih.gov/27974049/
RICK	Rickettsia canadensis * [2]	ABV73050	ABV73917	Blastp	nr	Rickettsiaceae	NA
RICK	Endosymbiont (Omalisus fontisbellaquei)	HJD59497	HJD59572	Blastp	nr	Rickettsiaceae	NA	https://pubmed.ncbi.nlm.nih.gov/35551207/
RICK	Endosymbiont (Adalia bipunctata)		fid000519	Blastp	nr	Rickettsiaceae	NA
RICK	Rickettsia helvetica str. C9P9	WP_010423970	WP_010421150	Blastp	nr	Rickettsiaceae	NA
RICK	Rickettsia asiatica str. Maytaro1284	BBJ31000	BBJ32241	Blastp	nr	Rickettsiaceae	NA
RICK	Endosymbiont (Eriopis connexa)	MCC8467230	MCC8468058	Blastp	nr	Rickettsiaceae	NA	https://pubmed.ncbi.nlm.nih.gov/35551207/
RICK	Rickettsia tillamookensis sp. nov. str. Tillamook 23	QQV74611	QQV75671	Blastp	nr	Rickettsiaceae	NA
RICK	Rickettsia hoogstraalii * [2]	KJV81502	KJV81848	Blastp	nr	Rickettsiaceae	NA
RICK	Rickettsia australis * [2]	AFC70466	AFC70743	Blastp	nr	Rickettsiaceae	NA
RICK	Rickettsia akari str. Hartford	ABV74487	ABV75449	Blastp	nr	Rickettsiaceae	NA
RICK	Rickettsia endosymbiont of Ecitomorpha arachnoides	MCC8461677	MCC8462735	Blastp	nr	Rickettsiaceae	NA	https://pubmed.ncbi.nlm.nih.gov/35551207/
RICK	Endosymbiont (Sceptobius lativentris)	MCC8407124	MCC8406662	Blastp	nr	Rickettsiaceae	NA	https://pubmed.ncbi.nlm.nih.gov/35551207/
RICK	Rickettsia sp. TH2014 (Ctenocephalides orientis)	WP_218460982	WP_218460534	Blastp	nr	Rickettsiaceae	NA
RICK	Rickettsia felis * [4]	AAY60939	AAY62101	Blastp	nr	Rickettsiaceae	NA
RICK	Endosymbiont (Glossina morsitans submorsitans)	MCC8418100	MCC8418488	Blastp	nr	Rickettsiaceae	NA	https://pubmed.ncbi.nlm.nih.gov/35551207/
RICK	“Candidatus Rickettsia asemboensis”	KIJ89342	KIJ88430	Blastp	nr	Rickettsiaceae	NA
RICK	Endosymbiont (Ceroptres masudai)	HJD57757	HJD58021	Blastp	nr	Rickettsiaceae	NA	https://pubmed.ncbi.nlm.nih.gov/35551207/
RICK	Rickettsia typhi * [3]	AAU03521	AAU04227	Blastp	nr	Rickettsiaceae	NA
RICK	Rickettsia prowazekii * [12]	CAA14572	CAA15210	Blastp	nr	Rickettsiaceae	NA
RICK	“Candidatus Rickettsia colombianensi”		WP_121543689	Blastp	nr	Rickettsiaceae	NA
RICK	Rickettsia tamurae str. AT-1	WP_032139312	WP_032139025	Blastp	nr	Rickettsiaceae	NA
RICK	Rickettsia monacensis str. IrR/Munich	CEO16719	CEO16611	Blastp	nr	Rickettsiaceae	NA
RICK	Rickettsia endosymbiont of Ixodes pacificus	KJW03661	KJW02409	Blastp	nr	Rickettsiaceae	NA
RICK	Rickettsia buchneri * [2]	KDO03140	KDO02834	Blastp	nr	Rickettsiaceae	NA
RICK	Rickettsia montanensis str. OSU 85-930	AFC73805	AFC73538	Blastp	nr	Rickettsiaceae	NA
RICK	Rickettsia raoultii str. Khabarovs	AJQ51470	AJQ52216	Blastp	nr	Rickettsiaceae	NA
RICK	Rickettsia amblyommatis * [4]	AFC69250	AFC70309	Blastp	nr	Rickettsiaceae	NA
RICK	Rickettsia aeschlimannii str. MC16		ABG74478	Blastp	nr	Rickettsiaceae	NA
RICK	Rickettsia massiliae * [2]	ABV84447	ABV85210	Blastp	nr	Rickettsiaceae	NA
RICK	Rickettsia rhipicephali * [3]	AFC71924	AFC72877	Blastp	nr	Rickettsiaceae	NA
RICK	“Candidatus Rickettsia gravesii” str. BWI-1	WP_017443436	WP_017442654	Blastp	nr	Rickettsiaceae	NA
RICK	Rickettsia fournieri str. AUS118	WP_103897324	WP_103897499	Blastp	nr	Rickettsiaceae	NA
RICK	Rickettsia japonica str. YH	BAK96331	BAK97090	Blastp	nr	Rickettsiaceae	NA
RICK	Rickettsia argasii str. T170-B	KJW05221	KJW04758	Blastp	nr	Rickettsiaceae	NA
RICK	Rickettsia heilongjiangensis str. 054	AEK74181	AEK75183	Blastp	nr	Rickettsiaceae	NA
RICK	Rickettsia honei str. RB	WP_016917606	WP_016917124	Blastp	nr	Rickettsiaceae	NA
RICK	Rickettsia sp. Tenjiku01	WP_064429383	WP_064429279	Blastp	nr	Rickettsiaceae	NA
RICK	Rickettsia peacockii str. Rustic	ACR47373	ACR47607	Blastp	nr	Rickettsiaceae	NA
RICK	Rickettsia endosymbiont of Proechinophthirus fluctus [2]	KYP98732	KYP98510	Blastp	nr	Rickettsiaceae	NA
RICK	Rickettsia philipii str. 364D	AFB25765	AFB26814	Blastp	nr	Rickettsiaceae	NA
RICK	Rickettsia rickettsii * [10]	ABV75749	ABV76783	Blastp	nr	Rickettsiaceae	NA
RICK	Rickettsia slovaca * [2]	AEV91814	AEV92687	Blastp	nr	Rickettsiaceae	NA
RICK	Rickettsia conorii * [4]	AAL02679	AAL03755	Blastp	nr	Rickettsiaceae	NA
RICK	Rickettsia parkeri * [4]	AFC74337	AFC75368	Blastp	nr	Rickettsiaceae	NA
RICK	Rickettsia sibirica * [3]	EAA25794	EAA26079	Blastp	nr	Rickettsiaceae	NA
RICK	Rickettsia africae str. ESF-5	ACP53102	ACP53904	Blastp	nr	Rickettsiaceae	NA
